# Interaction of lncRNA LENT with DHX36 regulates translation and suppresses autophagy in melanoma

**DOI:** 10.1101/2025.02.03.636228

**Authors:** Alexandre Haller, Giovanni Gambi, Mattia D’Agostino, Guillaume Davidson, Antonin Lallement, Gabrielle Mengus, Chadia Nahy, Nadia Messaddeq, Guillaume Bec, Angelita Simonetti, Eric Ennifar, Irwin Davidson

## Abstract

The melanocyte lineage determining Microphthalmia-associated transcription factor (MITF) drives proliferation and survival of melanocytic melanoma cells through regulation of both coding genes and long non-coding RNAs (LncRNAs). Here we characterize LINC00520 (hereafter called <u>L</u>ncRNA <u>ENhancer</u> of <u>T</u>ranslation, LENT) regulated by MITF and strongly expressed in melanocytic melanoma cells. LENT is essential for proliferation and survival of cultured melanocytic melanoma cells and xenograft tumours. LENT interacts with the G4 quadruplex resolvase DHX36 and both associate with the ribosome in the 80S and light polysome fractions. LENT modulates DHX36 association with a collection of mRNAs regulating their engagement with polysomes and fine-tuning their subsequent translation. These mRNAs encode proteins involved in endoplasmic reticulum (ER) and mitochondrial homeostasis as well as autophagy. Consequently, LENT silencing leads to extensive autophagy and mitophagy, compromised oxidative metabolic capacity accompanied by an accumulation and mis-localization of mitochondrial proteins leading to proteotoxic stress and apoptosis. The LENT-DHX36 axis therefore fine-tunes translation of proteins involved in ER and mitochondrial homeostasis suppressing autophagy and promoting survival and proliferation of melanoma cells.
