## Supplementary material for "Interaction of lncRNA LENT with DHX36 regulates translation and suppresses autophagy in melanoma": Dataset S1

### Sheet: ASO Lent up
Gene name	Ensembl Gene ID	Description	Gene biotype	Log2 FC (RNA_520_vs_NEG)	Adjusted p-value (RNA_520_vs_NEG)
ANKRD1	ENSG00000148677	ankyrin repeat domain 1 (cardiac muscle)	protein_coding	3.71732	2.97347e-31
MYCT1	ENSG00000120279	myc target 1	protein_coding	3.69652	3.23749e-06
SLAMF7	ENSG00000026751	SLAM family member 7	protein_coding	3.58635	6.44475e-64
LAMP3	ENSG00000078081	lysosomal-associated membrane protein 3	protein_coding	3.55638	1.39508e-07
WISP2	ENSG00000064205	WNT1 inducible signaling pathway protein 2	protein_coding	3.20716	6.95154e-06
RP11-444E17.6	ENSG00000272442		protein_coding	3.04889	8.60049e-14
RP11-702F3.3	ENSG00000255314		lincRNA	2.629	5.77553e-08
CTD-2256P15.1	ENSG00000248968		antisense	2.4125	0.000242636
FBLIM1	ENSG00000162458	filamin binding LIM protein 1	protein_coding	2.38667	0.00173216
PIWIL2	ENSG00000197181	piwi-like RNA-mediated gene silencing 2	protein_coding	2.31283	0.00703182
RP11-734K21.3	ENSG00000244310		lincRNA	2.30596	0.000489629
MAP7D2	ENSG00000184368	MAP7 domain containing 2	protein_coding	2.21975	1.2521e-75
PLEK2	ENSG00000100558	pleckstrin 2	protein_coding	2.2113	0.0444724
AC018742.1	ENSG00000229621		lincRNA	2.20197	3.10395e-23
RP1-65P5.5	ENSG00000255375		lincRNA	2.17159	1.79433e-07
SLC13A3	ENSG00000158296	solute carrier family 13 (sodium-dependent dicarboxylate transporter), member 3	protein_coding	2.16974	1.20286e-17
PSG4	ENSG00000243137	pregnancy specific beta-1-glycoprotein 4	protein_coding	2.16419	0.0188785
RP11-54O7.18	ENSG00000273443		lincRNA	2.1605	0.00019185
CPA4	ENSG00000128510	carboxypeptidase A4	protein_coding	2.0838	2.6077e-06
FAM184B	ENSG00000047662	family with sequence similarity 184, member B	protein_coding	2.08081	0.0264378
FUT3	ENSG00000171124	fucosyltransferase 3 (galactoside 3(4)-L-fucosyltransferase, Lewis blood group)	protein_coding	2.02882	3.04881e-09
GPX5	ENSG00000224586	glutathione peroxidase 5 (epididymal androgen-related protein)	protein_coding	1.94864	0.00521273
TCTE1	ENSG00000146221	t-complex-associated-testis-expressed 1	protein_coding	1.94072	0.000616867
SLC6A12	ENSG00000111181	solute carrier family 6 (neurotransmitter transporter), member 12	protein_coding	1.92665	0.0059942
F5	ENSG00000198734	coagulation factor V (proaccelerin, labile factor)	protein_coding	1.91494	0.0144199
MEGF6	ENSG00000162591	multiple EGF-like-domains 6	protein_coding	1.88285	0.0446019
RP3-333A15.1	ENSG00000235782		antisense	1.88041	0.000295768
LDHD	ENSG00000166816	lactate dehydrogenase D	protein_coding	1.866	0.00648378
ANKUB1	ENSG00000206199	ankyrin repeat and ubiquitin domain containing 1	protein_coding	1.86005	1.37668e-06
RP11-174C7.2	ENSG00000218725		pseudogene	1.85469	0.011474
CATSPERG	ENSG00000099338	catsper channel auxiliary subunit gamma	protein_coding	1.78334	0.011491
PADI1	ENSG00000142623	peptidyl arginine deiminase, type I	protein_coding	1.78068	8.79716e-10
SPOCK2	ENSG00000107742	sparc/osteonectin, cwcv and kazal-like domains proteoglycan (testican) 2	protein_coding	1.753	0.000113673
WDR66	ENSG00000158023	WD repeat domain 66	protein_coding	1.71913	5.42566e-32
VWF	ENSG00000110799	von Willebrand factor	protein_coding	1.69375	0.010497
SIM1	ENSG00000112246	single-minded family bHLH transcription factor 1	protein_coding	1.64499	0.0349884
RPLP0P2	ENSG00000243742	ribosomal protein, large, P0 pseudogene 2	pseudogene	1.63566	1.56794e-12
KRT23	ENSG00000108244	keratin 23 (histone deacetylase inducible)	protein_coding	1.61298	0.00610067
ALDH3B2	ENSG00000132746	aldehyde dehydrogenase 3 family, member B2	protein_coding	1.59775	0.000703175
PLA2G4C	ENSG00000105499	phospholipase A2, group IVC (cytosolic, calcium-independent)	protein_coding	1.57585	0.000121247
AHNAK2	ENSG00000185567	AHNAK nucleoprotein 2	protein_coding	1.57318	7.93993e-08
EPHA10	ENSG00000183317	EPH receptor A10	protein_coding	1.55584	0.0343387
ATL1	ENSG00000198513	atlastin GTPase 1	protein_coding	1.55047	0.0341854
SPATA41	ENSG00000189419	spermatogenesis associated 41 (non-protein coding)	lincRNA	1.54374	0.000936985
CES3	ENSG00000172828	carboxylesterase 3	protein_coding	1.53421	0.00299948
RP1-30M3.5	ENSG00000272345		antisense	1.47052	0.0052435
HTR3B	ENSG00000149305	5-hydroxytryptamine (serotonin) receptor 3B, ionotropic	protein_coding	1.46748	0.00606178
RN7SL130P	ENSG00000244256	RNA, 7SL, cytoplasmic 130, pseudogene	misc_RNA	1.4423	0.0261206
TGM5	ENSG00000104055	transglutaminase 5	protein_coding	1.44034	0.0461144
RP11-347E10.1	ENSG00000254416		lincRNA	1.43592	1.07919e-12
RP1-121G13.2	ENSG00000228082		antisense	1.42611	0.00164641
ITGAX	ENSG00000140678	integrin, alpha X (complement component 3 receptor 4 subunit)	protein_coding	1.40647	1.4023e-08
MYH7B	ENSG00000078814	myosin, heavy chain 7B, cardiac muscle, beta	protein_coding	1.40557	0.000138535
ZNF585B	ENSG00000245680	zinc finger protein 585B	protein_coding	1.39639	5.07928e-08
RP4-665J23.4	ENSG00000272094		lincRNA	1.389	0.00314964
ASNSP1	ENSG00000248498	asparagine synthetase pseudogene 1	pseudogene	1.38634	0.0230917
DSC3	ENSG00000134762	desmocollin 3	protein_coding	1.38363	0.0253205
CTSS	ENSG00000163131	cathepsin S	protein_coding	1.36747	1.41368e-08
RP11-557H15.3	ENSG00000231971		lincRNA	1.36719	0.00139757
RP11-351J23.1	ENSG00000203688		lincRNA	1.36649	6.09183e-05
ANKRD30BP1	ENSG00000175302	ankyrin repeat domain 30B pseudogene 1	pseudogene	1.35595	0.0285252
RP13-57D9.3	ENSG00000228160		lincRNA	1.35446	3.48334e-05
SYNPO	ENSG00000171992	synaptopodin	protein_coding	1.32853	0.0308456
AC003092.1	ENSG00000236453		lincRNA	1.3181	0.000406852
GDPD3	ENSG00000102886	glycerophosphodiester phosphodiesterase domain containing 3	protein_coding	1.30779	0.00328839
PPY	ENSG00000108849	pancreatic polypeptide	protein_coding	1.30759	1.1459e-30
RP11-381P6.1	ENSG00000264660		antisense	1.29472	0.0357273
C2	ENSG00000166278	complement component 2	protein_coding	1.25669	0.0205815
RP11-26J3.1	ENSG00000249328		lincRNA	1.25646	0.00539406
LCTL	ENSG00000188501	lactase-like	protein_coding	1.25516	0.0119028
POLR2J4	ENSG00000214783	polymerase (RNA) II (DNA directed) polypeptide J4, pseudogene	processed_transcript	1.25158	0.0259414
CRYAB	ENSG00000109846	crystallin, alpha B	protein_coding	1.25105	4.7175e-05
KB-1460A1.5	ENSG00000261087		lincRNA	1.24558	0.0278077
ZNF610	ENSG00000167554	zinc finger protein 610	protein_coding	1.24532	0.0270622
RP11-643A5.2	ENSG00000259669		lincRNA	1.21443	0.0461306
TLE2	ENSG00000065717	transducin-like enhancer of split 2 (E(sp1) homolog, Drosophila)	protein_coding	1.21296	0.000280082
DKK1	ENSG00000107984	dickkopf WNT signaling pathway inhibitor 1	protein_coding	1.19678	0.0087021
HIST1H2AC	ENSG00000180573	histone cluster 1, H2ac	protein_coding	1.19088	5.0779e-11
ATP8B3	ENSG00000130270	ATPase, aminophospholipid transporter, class I, type 8B, member 3	protein_coding	1.15236	0.0480377
LINC00645	ENSG00000258548	long intergenic non-protein coding RNA 645	lincRNA	1.15071	2.01377e-22
FRZB	ENSG00000162998	frizzled-related protein	protein_coding	1.12024	0.0129738
AC020571.3	ENSG00000229056		antisense	1.11909	0.0166521
HPCAL4	ENSG00000116983	hippocalcin like 4	protein_coding	1.11454	0.0220625
MYL10	ENSG00000106436	myosin, light chain 10, regulatory	protein_coding	1.11436	0.0242566
ZSCAN18	ENSG00000121413	zinc finger and SCAN domain containing 18	protein_coding	1.10718	0.00580311
FBN1	ENSG00000166147	fibrillin 1	protein_coding	1.08652	0.00773371
KRT81	ENSG00000205426	keratin 81	protein_coding	1.08425	0.0296172
RP11-134L10.1	ENSG00000272941		antisense	1.07049	0.0123782
CD22	ENSG00000012124	CD22 molecule	protein_coding	1.06203	0.000733144
ACSL6	ENSG00000164398	acyl-CoA synthetase long-chain family member 6	protein_coding	1.05406	0.00968876
HLA-DMA	ENSG00000204257	major histocompatibility complex, class II, DM alpha	protein_coding	1.04627	0.00180869
NMRK2	ENSG00000077009	nicotinamide riboside kinase 2	protein_coding	1.02711	2.46173e-06
PRDM7	ENSG00000126856	PR domain containing 7	protein_coding	1.02659	9.32927e-33
PAEP	ENSG00000122133	progestagen-associated endometrial protein	protein_coding	1.02625	0.00971432
LPAR2	ENSG00000064547	lysophosphatidic acid receptor 2	protein_coding	1.02315	0.0326045
FRAS1	ENSG00000138759	Fraser syndrome 1	protein_coding	1.01923	0.0300593
VCX2	ENSG00000177504	variable charge, X-linked 2	protein_coding	1.00191	0.0346679

### Sheet: ASO LENT down
Gene name	Ensembl Gene ID	Description	Gene biotype	Log2 FC (RNA_520_vs_NEG)	Adjusted p-value (RNA_520_vs_NEG)
RMRP	ENSG00000269900	RNA component of mitochondrial RNA processing endoribonuclease	lincRNA	-3.09231	0.00317843
RN7SK	ENSG00000202198	RNA, 7SK small nuclear	misc_RNA	-3.00526	0.000232809
RNA5-8SP6	ENSG00000251705	RNA, 5.8S ribosomal pseudogene 6	rRNA	-2.59673	0.0100653
MIR3687	ENSG00000264063	microRNA 3687	miRNA	-2.40927	0.0112445
CDH12	ENSG00000154162	cadherin 12, type 2 (N-cadherin 2)	protein_coding	-2.37829	0.0233049
KCNQ4	ENSG00000117013	potassium voltage-gated channel, KQT-like subfamily, member 4	protein_coding	-2.33545	0.0145764
RP11-171I2.5	ENSG00000271011		antisense	-2.11652	0.0110911
HIST1H3B	ENSG00000124693	histone cluster 1, H3b	protein_coding	-1.94895	0.0192458
NLGN1	ENSG00000169760	neuroligin 1	protein_coding	-1.89313	5.2013e-37
AL592494.5	ENSG00000227082		lincRNA	-1.88828	0.0321144
HIST1H2BO	ENSG00000196331	histone cluster 1, H2bo	protein_coding	-1.88827	0.0129152
RP11-1E22.1	ENSG00000249463		lincRNA	-1.87069	0.0394183
PCBP4	ENSG00000090097	poly(rC) binding protein 4	protein_coding	-1.86103	1.53359e-97
ASPRV1	ENSG00000244617	aspartic peptidase, retroviral-like 1	protein_coding	-1.84318	7.61707e-05
DCHS1	ENSG00000166341	dachsous cadherin-related 1	protein_coding	-1.78993	0.0183306
LINC00520	ENSG00000258791	long intergenic non-protein coding RNA 520	processed_transcript	-1.72031	2.5519e-167
HIST1H1B	ENSG00000184357	histone cluster 1, H1b	protein_coding	-1.71672	0.0214772
CXCL14	ENSG00000145824	chemokine (C-X-C motif) ligand 14	protein_coding	-1.70799	1.40183e-09
NPTX1	ENSG00000171246	neuronal pentraxin I	protein_coding	-1.68368	1.59182e-21
CTC-786C10.1	ENSG00000262601		protein_coding	-1.63129	0.0122492
KLHL20	ENSG00000076321	kelch-like family member 20	protein_coding	-1.56858	7.77509e-122
SIPA1L1	ENSG00000197555	signal-induced proliferation-associated 1 like 1	protein_coding	-1.56846	3.35853e-05
CRTAC1	ENSG00000095713	cartilage acidic protein 1	protein_coding	-1.5405	0.00323583
TSHZ2	ENSG00000182463	teashirt zinc finger homeobox 2	protein_coding	-1.51372	0.0365443
SRPX2	ENSG00000102359	sushi-repeat containing protein, X-linked 2	protein_coding	-1.51318	0.040098
KIAA0319	ENSG00000137261	KIAA0319	protein_coding	-1.50091	0.0006939
H19	ENSG00000130600	H19, imprinted maternally expressed transcript (non-protein coding)	processed_transcript	-1.4894	0.000293991
MIR3648	ENSG00000264462	microRNA 3648	miRNA	-1.43757	0.0352194
FRG2C	ENSG00000172969	FSHD region gene 2 family, member C	protein_coding	-1.41963	0.00302393
BMP6	ENSG00000153162	bone morphogenetic protein 6	protein_coding	-1.41328	0.00244621
RP5-827O9.1	ENSG00000229201		lincRNA	-1.40722	2.09031e-10
AC073218.1	ENSG00000226785		lincRNA	-1.3889	0.0203879
C10orf11	ENSG00000148655	chromosome 10 open reading frame 11	protein_coding	-1.38888	9.48779e-11
GREM2	ENSG00000180875	gremlin 2, DAN family BMP antagonist	protein_coding	-1.38015	0.010497
MIR663A	ENSG00000227195	microRNA 663a	processed_transcript	-1.36859	0.0101985
LINC01087	ENSG00000224559	long intergenic non-protein coding RNA 1087	lincRNA	-1.36811	0.0400041
GNG12-AS1	ENSG00000232284	GNG12 antisense RNA 1	antisense	-1.30788	0.0224835
ITGA11	ENSG00000137809	integrin, alpha 11	protein_coding	-1.30128	3.97335e-07
IDUA	ENSG00000127415	iduronidase, alpha-L-	protein_coding	-1.29897	1.14894e-12
CCL2	ENSG00000108691	chemokine (C-C motif) ligand 2	protein_coding	-1.28357	4.86173e-10
RP11-428J1.5	ENSG00000272142		lincRNA	-1.25126	0.00708579
PRDM2	ENSG00000116731	PR domain containing 2, with ZNF domain	protein_coding	-1.24514	4.21137e-132
AC073218.2	ENSG00000228262		lincRNA	-1.23674	0.000375712
ANKS1B	ENSG00000185046	ankyrin repeat and sterile alpha motif domain containing 1B	protein_coding	-1.23647	3.34033e-11
CASS4	ENSG00000087589	Cas scaffolding protein family member 4	protein_coding	-1.22493	3.32527e-06
KIF26B	ENSG00000162849	kinesin family member 26B	protein_coding	-1.21947	3.79605e-07
UNC5B	ENSG00000107731	unc-5 homolog B (C. elegans)	protein_coding	-1.21761	8.363e-07
PLEKHH1	ENSG00000054690	pleckstrin homology domain containing, family H (with MyTH4 domain) member 1	protein_coding	-1.21011	8.01952e-73
GPC5	ENSG00000179399	glypican 5	protein_coding	-1.20052	2.16256e-19
RAB3C	ENSG00000152932	RAB3C, member RAS oncogene family	protein_coding	-1.19445	6.19098e-19
MACROD2	ENSG00000172264	MACRO domain containing 2	protein_coding	-1.18361	2.68826e-28
RP11-431M3.1	ENSG00000254302		lincRNA	-1.17186	0.0167626
SPTBN5	ENSG00000137877	spectrin, beta, non-erythrocytic 5	protein_coding	-1.17016	0.00523582
TRAPPC9	ENSG00000167632	trafficking protein particle complex 9	protein_coding	-1.16579	1.75304e-34
LRRC16A	ENSG00000079691	leucine rich repeat containing 16A	protein_coding	-1.15779	0.00263627
ITIH5	ENSG00000123243	inter-alpha-trypsin inhibitor heavy chain family, member 5	protein_coding	-1.13165	0.000379443
TMEM163	ENSG00000152128	transmembrane protein 163	protein_coding	-1.12145	0.000716401
PDGFA	ENSG00000197461	platelet-derived growth factor alpha polypeptide	protein_coding	-1.11745	0.00649239
FAM19A5	ENSG00000219438	family with sequence similarity 19 (chemokine (C-C motif)-like), member A5	protein_coding	-1.10826	0.0496004
LPP	ENSG00000145012	LIM domain containing preferred translocation partner in lipoma	protein_coding	-1.09682	9.39562e-08
RP11-557L19.1	ENSG00000272002		lincRNA	-1.09229	0.0014778
THSD7A	ENSG00000005108	thrombospondin, type I, domain containing 7A	protein_coding	-1.08262	0.0028396
LSAMP	ENSG00000185565	limbic system-associated membrane protein	protein_coding	-1.07874	3.17018e-63
LINC00504	ENSG00000248360	long intergenic non-protein coding RNA 504	lincRNA	-1.07851	3.07582e-08
VIPR1	ENSG00000114812	vasoactive intestinal peptide receptor 1	protein_coding	-1.07715	6.50486e-07
ZCCHC7	ENSG00000147905	zinc finger, CCHC domain containing 7	protein_coding	-1.07638	5.4965e-24
ROBO2	ENSG00000185008	roundabout, axon guidance receptor, homolog 2 (Drosophila)	protein_coding	-1.07443	1.0623e-24
FGF12	ENSG00000114279	fibroblast growth factor 12	protein_coding	-1.07224	5.8467e-07
PSD3	ENSG00000156011	pleckstrin and Sec7 domain containing 3	protein_coding	-1.07052	6.10943e-10
MAP2	ENSG00000078018	microtubule-associated protein 2	protein_coding	-1.0632	4.22721e-28
OXTR	ENSG00000180914	oxytocin receptor	protein_coding	-1.05974	0.00033
GSN	ENSG00000148180	gelsolin	protein_coding	-1.05053	5.08533e-67
RAD51B	ENSG00000182185	RAD51 paralog B	protein_coding	-1.04971	0.0192458
GNG7	ENSG00000176533	guanine nucleotide binding protein (G protein), gamma 7	protein_coding	-1.03824	5.35344e-19
CCL18	ENSG00000006074	chemokine (C-C motif) ligand 18 (pulmonary and activation-regulated)	protein_coding	-1.03184	0.026861
FXYD3	ENSG00000089356	FXYD domain containing ion transport regulator 3	protein_coding	-1.02677	0.0265767
FAP	ENSG00000078098	fibroblast activation protein, alpha	protein_coding	-1.0267	1.55932e-06
TRIM48	ENSG00000150244	tripartite motif containing 48	protein_coding	-1.02158	5.07928e-08
FAM105A	ENSG00000145569	family with sequence similarity 105, member A	protein_coding	-1.0144	9.04207e-07
FRMD5	ENSG00000171877	FERM domain containing 5	protein_coding	-1.01312	2.57439e-61
CADPS	ENSG00000163618	Ca++-dependent secretion activator	protein_coding	-1.00661	0.0169212
EBF1	ENSG00000164330	early B-cell factor 1	protein_coding	-1.00101	0.0040097
