## Supplementary material for "Interaction of lncRNA LENT with DHX36 regulates translation and suppresses autophagy in melanoma": Dataset S2

### Sheet: Feuil1
Gene Symbol	Total PCA3-1	Total PCA3-2	Total PCA3-3	Total LS520-1	Total LS520-2	Total LS520-3	Mean PCA3	Mean L520	L520 over PCA3
DHX36	0	0	0	17	18	3	0	17.5	175
XRN1	0	0	0	9	7	0	0	8	80
MSH6	0	0	0	10	5	0	0	7.5	75
ZNFX1	0	0	0	6	4	0	0	5	50
AGO1	0	0	0	7	2	0	0	4.5	45
NCL	0	0	0	4	4	0	0	4	40
SLC25A6	0	0	0	4	3	0	0	3.5	35
SLC7A5	0	0	0	3	4	0	0	3.5	35
ATP1A1	0	0	0	3	3	0	0	3	30
RBM39	0	0	0	3	3	0	0	3	30
HNRNPF	0	0	0	3	1	1	0	2	20
RAF1	0	0	0	3	2	0	0	2.5	25
XRN2	0	0	0	2	0	3	0	1	10
RBM14	0	0	0	1	2	2	0	1.5	15
WDR81	0	0	0	2	2	0	0	2	20
DDB1	0	0	0	4	0	0	0	2	20
SLC3A2	0	0	0	2	2	0	0	2	20
PARP1	1	0	0	6	5	4	0.333333	5.5	12.6923
AGO2	0	0	0	2	1	0	0	1.5	15
CHD9	0	0	0	3	0	0	0	1.5	15
HSP90AB1	0	0	0	1	1	1	0	1	10
C1QC	0	0	0	1	0	2	0	0.5	5
OSBPL11	0	0	0	2	1	0	0	1.5	15
XIAP	0	0	0	1	2	0	0	1.5	15
ACSL1	0	3	0	12	11	4	1	11.5	10.4545
PIK3C2A	0	0	0	2	0	0	0	1	10
MCM7	0	0	0	2	0	0	0	1	10
ACSL3	0	0	0	2	0	0	0	1	10
WDCP	0	0	0	2	0	0	0	1	10
ARL6IP4	0	0	0	0	2	0	0	1	10
TMPO	0	0	0	2	0	0	0	1	10
SLC25A3	0	0	0	2	0	0	0	1	10
SIPA1L2	0	0	0	2	0	0	0	1	10
RPS10P5	0	0	0	2	0	0	0	1	10
PFKP	0	0	0	1	1	0	0	1	10
YKT6	0	0	0	1	1	0	0	1	10
RPL18	0	0	0	0	1	1	0	0.5	5
RPLP2	0	0	0	1	1	0	0	1	10
RBPMS	0	0	0	2	0	0	0	1	10
PFN2	0	0	0	1	0	1	0	0.5	5
USP54	0	0	0	1	1	0	0	1	10
EIF4ENIF1	0	0	0	1	0	1	0	0.5	5
FBXO18	0	0	0	1	1	0	0	1	10
DHCR24	0	0	0	1	1	0	0	1	10
VAT1	0	0	0	2	0	0	0	1	10
MTHFD1	0	1	1	7	2	2	0.666667	4.5	5.86957
UBR5	2	0	0	8	2	0	0.666667	5	6.52174
CTPS1	2	0	0	5	4	0	0.666667	4.5	5.86957
CIRBP	1	0	0	3	2	0	0.333333	2.5	5.76923
FARSA	0	1	0	1	1	3	0.333333	1	2.30769
HNRNPH2	0	1	0	2	1	2	0.333333	1.5	3.46154
TMEM165	0	0	0	1	0	0	0	0.5	5
PCBP1	0	0	0	0	0	1	0	0	0
SMG5	0	0	0	1	0	0	0	0.5	5
KRT78	0	0	0	0	1	0	0	0.5	5
RPL29	0	0	0	1	0	0	0	0.5	5
HACD3	0	0	0	1	0	0	0	0.5	5
PSMA7	0	0	0	1	0	0	0	0.5	5
ATP2A1	0	0	0	1	0	0	0	0.5	5
SKP1	0	0	0	0	1	0	0	0.5	5
ZSWIM8	0	0	0	1	0	0	0	0.5	5
RNPS1	0	0	0	0	1	0	0	0.5	5
HDAC2	0	0	0	0	1	0	0	0.5	5
ZNF280C	0	0	0	1	0	0	0	0.5	5
MTOR	0	0	0	0	1	0	0	0.5	5
CEP295	0	0	0	1	0	0	0	0.5	5
LDHA	0	0	0	1	0	0	0	0.5	5
RPS14	0	0	0	1	0	0	0	0.5	5
DKFZp686D20222	0	0	0	1	0	0	0	0.5	5
ESPN	0	0	0	1	0	0	0	0.5	5
COPB2	0	0	0	1	0	0	0	0.5	5
ARAF	0	0	0	1	0	0	0	0.5	5
PSMD2	0	0	0	1	0	0	0	0.5	5
TUBG1	0	1	0	2	1	1	0.333333	1.5	3.46154
PURB	0	2	0	5	0	2	0.666667	2.5	3.26087
TCP1	2	3	0	6	6	4	1.66667	6	3.39623
PKM	2	0	0	3	3	0	0.666667	3	3.91304
EIF4E2	2	0	0	4	2	0	0.666667	3	3.91304
CSRP2	0	2	0	3	1	2	0.666667	2	2.6087
RPA1	24	25	23	71	57	42	24	64	2.6556
DMXL2	0	1	0	3	0	0	0.333333	1.5	3.46154
CHD3	0	1	0	0	3	0	0.333333	1.5	3.46154
PRDX2	1	0	0	2	1	0	0.333333	1.5	3.46154
ACACA	7	3	14	34	20	0	8	27	3.33333
EIF4A2	1	0	1	3	2	0	0.666667	2.5	3.26087
RPL23	0	0	2	2	3	0	0.666667	2.5	3.26087
PRRC2B	2	1	3	10	3	0	2	6.5	3.09524
EEF1A1	18	26	16	58	44	21	20	51	2.53731
CCT6A	2	3	2	4	6	4	2.33333	5	2.05479
CEP350	2	2	2	7	5	0	2	6	2.85714
CAD	3	0	2	5	5	0	1.66667	5	2.83019
HELZ	4	5	3	13	3	7	4	8	1.95122
TNRC6B	3	0	4	8	2	3	2.33333	5	2.05479
CCT4	2	2	2	4	4	3	2	4	1.90476
UBAP2L	0	1	1	0	2	2	0.666667	1	1.30435
MAGEC1	0	2	0	3	1	0	0.666667	2	2.6087
DNAJB11	1	1	2	2	3	2	1.33333	2.5	1.74419
HBB	1	2	1	2	3	2	1.33333	2.5	1.74419
SUB1	10	10	12	19	17	14	10.6667	18	1.67183
MYO9B	1	0	0	2	0	0	0.333333	1	2.30769
TARDBP	0	1	0	1	1	0	0.333333	1	2.30769
CDK3	1	0	0	2	0	0	0.333333	1	2.30769
TNRC6A	0	0	1	2	0	0	0.333333	1	2.30769
ARFGEF2	0	0	1	2	0	0	0.333333	1	2.30769
PLEC	0	3	0	4	1	0	1	2.5	2.27273
FASN	1	0	4	5	3	0	1.66667	4	2.26415
HPGD	2	1	2	4	3	1	1.66667	3.5	1.98113
DIAPH1	5	0	3	6	5	1	2.66667	5.5	1.98795
ATP5A1	0	8	0	5	2	5	2.66667	3.5	1.26506
YBX1	5	0	3	6	6	0	2.66667	6	2.16867
ACTA2	12	18	14	19	15	27	14.6667	17	1.15124
RNH1	4	3	4	6	6	3	3.66667	6	1.59292
NUP214	18	16	25	37	28	13	19.6667	32.5	1.64418
GNAI3	0	2	0	0	0	3	0.666667	0	0
GALK1	0	1	1	2	1	0	0.666667	1.5	1.95652
DDX19A	0	0	2	1	2	0	0.666667	1.5	1.95652
PCNA	0	0	2	0	1	2	0.666667	0.5	0.652174
CCT3	1	1	0	1	1	1	0.666667	1	1.30435
RPL7	1	0	1	1	1	1	0.666667	1	1.30435
HSP90AB2P	0	2	0	1	1	1	0.666667	1	1.30435
NONO	1	1	0	2	1	0	0.666667	1.5	1.95652
MYL12A	0	7	2	2	2	8	3	2	0.645161
MSI2	2	2	2	2	2	4	2	2	0.952381
HNRNPM	17	23	18	27	23	24	19.3333	25	1.28645
PURA	3	4	3	4	3	6	3.33333	3.5	1.01942
NTPCR	4	4	2	4	5	4	3.33333	4.5	1.31068
TUBA1C	46	46	37	62	57	42	43	59.5	1.38051
PHGDH	1	1	1	2	1	1	1	1.5	1.36364
RPSA	0	1	2	1	1	2	1	1	0.909091
SQSTM1	4	5	5	8	4	5	4.66667	6	1.25874
C1QB	1	1	2	2	1	2	1.33333	1.5	1.04651
TUBB3	1	1	2	2	3	0	1.33333	2.5	1.74419
MYL6	0	12	0	2	1	11	4	1.5	0.365854
YBX3	1	2	2	2	2	2	1.66667	2	1.13208
HSPA5	6	3	4	6	4	5	4.33333	5	1.12782
TUBB4B	45	45	47	57	55	42	45.6667	56	1.2236
TUBB2B	8	6	9	12	8	6	7.66667	10	1.28755
TUBB6	5	5	7	7	8	4	5.66667	7.5	1.30058
MYH9	12	158	48	35	29	168	72.6667	32	0.439762
GCN1L1	3	4	5	7	4	2	4	5.5	1.34146
ACTG1	10	12	10	10	14	10	10.6667	12	1.11455
HSPA8	12	12	11	13	15	9	11.6667	14	1.1898
GIGYF2	25	17	20	29	20	16	20.6667	24.5	1.17978
PRRC2C	40	19	24	51	28	6	27.6667	39.5	1.42257
MYH10	0	56	6	6	0	56	20.6667	3	0.144462
TUBB4A	13	13	11	12	14	10	12.3333	13	1.04558
ANKRD17	27	19	25	35	23	10	23.6667	29	1.2202
PRKDC	0	3	3	4	2	0	2	3	1.42857
RANBP2	2	2	2	4	2	0	2	3	1.42857
HSPA2	3	0	3	3	3	0	2	3	1.42857
HSPA1L	2	2	2	2	2	2	2	2	0.952381
PRRC2A	13	11	14	22	10	4	12.6667	16	1.25326
PPT1	1	2	1	1	2	1	1.33333	1.5	1.04651
GCN1	56	37	59	68	56	16	50.6667	62	1.22127
RPS3	0	2	1	1	1	1	1	1	0.909091
RPA3	9	13	10	7	7	15	10.6667	7	0.650155
WNK1	5	3	2	6	2	1	3.33333	4	1.16505
MSI1	2	0	0	1	1	0	0.666667	1	1.30435
TBR1	0	0	2	2	0	0	0.666667	1	1.30435
CA1	5	6	4	4	5	4	5	4.5	0.882353
UBA52	4	2	2	4	2	1	2.66667	3	1.08434
SSBP1	2	12	3	2	2	10	5.66667	2	0.346821
TUBB	15	8	8	10	9	6	10.3333	9.5	0.910543
ANKHD1	25	20	25	25	21	9	23.3333	23	0.981508
RAE1	0	0	1	1	0	0	0.333333	0.5	1.15385
PC	0	1	0	1	0	0	0.333333	0.5	1.15385
NXN	1	0	0	1	0	0	0.333333	0.5	1.15385
GAPDH	3	1	1	2	1	1	1.66667	1.5	0.849057
RBMS3	2	2	1	1	1	2	1.66667	1	0.566038
RPA2	15	20	10	9	7	17	15	8	0.529801
HNRNPD	7	11	12	9	8	5	10	8.5	0.841584
ASAH1	0	3	1	2	0	1	1.33333	1	0.697674
	1	2	1	1	1	1	1.33333	1	0.697674
RPL11	1	2	1	1	1	1	1.33333	1	0.697674
DNAJA1	1	1	2	2	1	0	1.33333	1.5	1.04651
DYNC1H1	109	115	137	120	80	43	120.333	100	0.830335
PCMT1	4	5	0	6	0	0	3	3	0.967742
TIMM13	1	0	2	1	1	0	1	1	0.909091
HBA1	0	3	0	2	0	0	1	1	0.909091
PRSS3	1	1	1	0	1	1	1	0.5	0.454545
PCBP2	1	2	0	2	0	0	1	1	0.909091
SFPQ	3	3	2	2	0	3	2.66667	1	0.361446
CTAG1A	4	2	2	3	2	0	2.66667	2.5	0.903614
UBR4	30	10	26	25	14	0	22	19.5	0.882353
SEC16A	11	4	6	10	0	0	7	5	0.704225
PRSS2	1	2	1	0	1	1	1.33333	0.5	0.348837
HSPA6	1	2	1	0	1	1	1.33333	0.5	0.348837
PSMC6	2	0	2	0	2	0	1.33333	1	0.697674
HSPB1	5	3	3	2	2	1	3.66667	2	0.530973
HSP90AA1	0	1	1	1	0	0	0.666667	0.5	0.652174
TOP1	0	1	1	0	0	1	0.666667	0	0
MYH14	0	2	0	0	0	1	0.666667	0	0
CDSN	3	2	2	1	1	1	2.33333	1	0.410959
PRDX1	3	3	0	0	1	1	2	0.5	0.238095
HNRNPAB	3	1	0	1	0	0	1.33333	0.5	0.348837
ANXA2	5	2	2	0	0	2	3	0	0
BIRC6	1	4	5	2	0	0	3.33333	1	0.291262
MDN1	3	3	7	0	0	0	4.33333	0	0
FABP5	4	0	0	0	0	0	1.33333	0	0
SBSN	3	0	0	0	0	0	1	0	0
HIST2H3A	2	0	0	0	0	0	0.666667	0	0
SDF2L1	0	2	2	0	0	0	1.33333	0	0
MUCL1	2	1	0	0	0	0	1	0	0
TUBA1B	1	1	0	0	0	0	0.666667	0	0
CTSB	0	0	2	0	0	0	0.666667	0	0
TXN	1	1	0	0	0	0	0.666667	0	0
BLMH	0	1	0	0	0	0	0.333333	0	0
HLTF	0	1	0	0	0	0	0.333333	0	0
SRSF7	0	0	1	0	0	0	0.333333	0	0
MYCBP2	0	1	0	0	0	0	0.333333	0	0
PABPC1	1	0	0	0	0	0	0.333333	0	0
TEX9	1	0	0	0	0	0	0.333333	0	0
HSPD1	1	0	0	0	0	0	0.333333	0	0
GNG12	0	1	0	0	0	0	0.333333	0	0
CCDC13	1	0	0	0	0	0	0.333333	0	0
SPTB	1	0	0	0	0	0	0.333333	0	0
